# Identification of proteins that bind extracellular microRNAs secreted by the parasitic nematode *Trichinella spiralis*

**DOI:** 10.1101/2023.05.29.542739

**Authors:** A. Brown, M.E. Selkirk, P. Sarkies

## Abstract

Small non-coding RNAs such as microRNAs (miRNAs) are conserved across eukaryotes and play key roles in regulating gene expression. In many organisms, miRNAs are also secreted from cells, often encased within vesicles such as exosomes and sometimes extravesicular. The mechanisms of miRNA secretion, how they are stabilised outside of cells and their functional importance are poorly understood. Recently we characterised the parasitic nematode *Trichinella spiralis* as a model to study miRNA secretion. *T. spiralis* larvae secrete abundant miRNAs which are largely extravesicular. Here, we investigated how *T. spiralis* miRNAs might remain stable outside of cells. Using proteomics, we identified two RNA binding proteins secreted by *T. spiralis* larvae and characterised their RNA binding properties. One, a homologue of the known RNA binding protein KSRP, binds miRNA in a selective and sequence-specific fashion. Another protein, which is likely a novel RNA binding protein, binds non-selectively to miRNA. Our results suggest a possible mechanism for miRNA secretion by *T. spiralis* and may have relevance for understanding the biology of extracellular miRNA more widely.
