## Supplemental Tables for "Identification of proteins that bind extracellular microRNAs secreted by the parasitic nematode *Trichinella spiralis*": S2table_RBDs.xlsx

### Sheet: Sheet1
RNA binding domain
RRM
SAP
KH
zf-CCCH
zf-C2H2
zf-C2HC
zf-C4
LSM
CSD
PUA
S1
Ribosomal_S19e
Surp
La
Piwi
PAZ
YTH
THUMP
PUF
SAM
TROVE
PWI
dsrm
ERM
HMG_box
Linker_histone
PDZ
Nebulin
FKBP_C
Glycolytic
ACBP
TMA7
SRPRB
Aldedh
Tubulin-binding
PCNP
Tex_N
Ldh_1_N
Ldh_1_C
HTH_3
Caldesmon
Ndr
Med26
Calponin
Peptidase_M20
Armet
WHEP_TRS
GAS2
FTHFS
14-3-3
HnRNP_M
zf-RNPHF
HSP90
Ribosomal_L14
Cpn60_TCP1
HSP70
zf-RanBP
Thioredoxin
Ribosomal_L7Ae
