## Supplemental Tables for "Identification of proteins that bind extracellular microRNAs secreted by the parasitic nematode *Trichinella spiralis*": S3table_MSLsecEnrAdusec_RBDPs.xlsx

### Sheet: MSLsecEnrAdusec_RBDPs
Protein	Mean.Normalised.Intensity.MSL.total.perMillion	Mean.Normalised.Intensity.MSL.secreted.perMillion	Mean.Normalised.Intensity.Adult.total.perMillion	Mean.Normalised.Intensity.Adult.secreted.perMillion	Log2.MSLsec.versus.Adultsec	RNA-binding domain
EFV60671	494.973	1875.32	37.8133	522.332	0.555128	Thioredoxin
EFV49040	494.973	1875.32	37.8133	522.332	0.555128	Thioredoxin
EFV60751	731.243	247.211	1524.93	15.9583	1.19008	KH
EFV55056	81.4745	130.582	33.1932	45.5191	0.457688	PDZ
EFV56078	90.2284	106.815	42.7448	62.3796	0.233589	PUF
EFV60837	45.6025	104.638	8.96129	46.7322	0.350075	SRPRB
EFV59796	309.757	86.5099	48.9783	11.7536	0.866896	KH
EFV56464	2122.21	70.1583	619.661	57.5033	0.086386	HSP70
EFV58525	40.0097	47.0567	4.22915	18.473	0.406083	HSP70
EFV59199	768.751	13.2952	189.936	2.68699	0.694429	RRM
EFV55949	75.1285	11.1217	33.1848	1	1.04617	Med26
EFV55440	118.392	4.43555	6.93259	1	0.646948	PUF
EFV57535	17.4303	4.10627	43.5215	1	0.613448	ERM
EFV49590	110.074	3.59914	6.91152	1	0.556199	HSP90
EFV58304	133.725	3.21023	220.327	1	0.506537	RRM
EFV51870	52.461	3.04505	14.6094	1	0.483595	Ndr
EFV46850	84.9387	2.34529	6.38598	1	0.370196	RRM
EFV58407	2.19028	2.10684	1	1	0.323633	Thioredoxin
EFV53438	45.698	2.02106	1	1	0.30558	SRPRB
EFV54670	734.37	1.78985	1016.19	1	0.252818	RRM
EFV50450	132.679	1.64478	41.4795	1.49448	0.041617	RRM
EFV55647	32.2965	1.54102	20.9307	1	0.187808	RRM
EFV60659	257.487	1.52635	21.1807	1	0.183654	SRPRB
EFV55968	3.76529	1.49086	91.9657	1	0.173436	zf-C2H2
EFV60655	18.3141	1.31159	12.1931	1	0.117799	Thioredoxin
EFV50701	34.8655	1.26168	37.1911	1	0.10095	zf-CCCH
