## Supplemental Tables for "Identification of proteins that bind extracellular microRNAs secreted by the parasitic nematode *Trichinella spiralis*": S4table_genomes.xlsx

### Sheet: Sheet1
Species	Genome project	Source	Available at
Ascaris lumbricoides	PRJEB4950	WBPS15	https://parasite.wormbase.org/ftp.html
Ascaris suum	PRJNA62057	WBPS15	https://parasite.wormbase.org/ftp.html
Trichinella nelsoni	PRJNA257433	WBPS15	https://parasite.wormbase.org/ftp.html
Trichinella nativa	PRJNA179527	WBPS15	https://parasite.wormbase.org/ftp.html
Trichinella papuae	PRJNA257433	WBPS15	https://parasite.wormbase.org/ftp.html
Trichinella patagoniensis	PRJNA257433	WBPS15	https://parasite.wormbase.org/ftp.html
Trichinella pseudospiralis.ISS13	PRJNA257433	WBPS15	https://parasite.wormbase.org/ftp.html
Trichinella spiralis	PRJNA12603	WBPS15	https://parasite.wormbase.org/ftp.html
Trichinella britovi	PRJNA257433	WBPS15	https://parasite.wormbase.org/ftp.html
Trichinella murrelli	PRJNA257433	WBPS15	https://parasite.wormbase.org/ftp.html
Brugia malayi	PRJNA10729	WBPS15	https://parasite.wormbase.org/ftp.html
Caenorhabditis elegans	PRJNA13758	WBPS15	https://parasite.wormbase.org/ftp.html
Haemonchus contortus	PRJEB506	WBPS15	https://parasite.wormbase.org/ftp.html
Loa loa	PRJNA246086	WBPS15	https://parasite.wormbase.org/ftp.html
Nippostrongylus brasiliensis	PRJEB511	WBPS15	https://parasite.wormbase.org/ftp.html
Trichuris muris	PRJEB126	WBPS15	https://parasite.wormbase.org/ftp.html
Trichuris suis	PRJNA179528	WBPS15	https://parasite.wormbase.org/ftp.html
Trichuris trichiura	PRJEB535	WBPS15	https://parasite.wormbase.org/ftp.html
Romanomermis culicivorax	PRJEB1358	WBPS15	https://parasite.wormbase.org/ftp.html
Soboliphyme baturini	PRJEB516	WBPS16	https://parasite.wormbase.org/ftp.html
