## Supplemental Tables for "Identification of proteins that bind extracellular microRNAs secreted by the parasitic nematode *Trichinella spiralis*": S5table_invitroRIP.csv

miRNA	TsAGO1_normToSpikes	TsAGO2_normToSpikes	TsKSRP1_normToSpikes	TsKSRP2_normToSpikes	NPC1_forAGOandKSRP_normToSpikes	NPC2_forAGOandKSRP_normToSpikes	TsPUF1_normToSpikes	TsPUF2_normToSpikes	TsPUF[-puf]1_normToSpikes	TsPUF[-puf]2_normToSpikes	NPC1_forTsPUFandTsPUF[-puf]_normToSpikes	NPC2_forTsPUFandTsPUF[-puf]_normToSpikes
1	1385.211341	548.8769644	2060.485015	493.8665373	2226.6289	112.9549413	485.9998875	1438.65991	125.9645201	277.0239711	216.2475219	526.3500805
10	179.8195798	93.1772576	184.8978275	84.83413054	147.8290368	20.47665461	49.45262013	106.6611059	14.49489895	40.38250307	31.74126216	50.27149735
11	752.0156103	361.0244225	858.7628493	374.1095227	997.5701981	90.95444259	252.3788889	515.8615784	62.46916627	140.5311107	206.9693069	315.5099199
12	682.3016671	402.8693003	527.8571433	254.2026244	548.9348127	87.43055319	201.9789006	271.7794222	27.83533692	32.75469693	128.9997449	122.3022995
13	209.0240696	134.1233194	698.6545215	868.2758272	114.1813829	23.52434274	41.58946405	65.31494688	13.7252583	15.43509006	31.4970986	40.39227275
14	322.0737072	259.0587419	618.6003576	450.1005195	292.6242688	56.47747063	86.58945363	195.9448406	22.44785236	38.85694184	34.42706127	87.16227277
15	6216.434709	5307.608288	8529.63471	9258.910919	341.25708	186.0042161	362.463074	316.6543194	146.3599974	114.2376142	163.6709698	129.9305616
16	253.6551244	234.0916311	215.1455655	275.7858661	23.35110408	18.09564826	37.42104397	33.68946291	25.91123529	22.79367951	22.70721062	17.50748664
17	3217.675311	2593.483604	3076.172219	2411.627492	863.3473164	335.4361746	615.5998574	814.0732472	151.490935	179.5675303	365.2686784	326.6396793
18	594.923718	392.7825875	663.1759716	520.8455894	347.1408228	74.66835915	190.705219	207.130275	28.73325102	46.0360535	152.7649976	146.4376204
19	814.5461911	620.3827698	142.3690529	165.4715196	20.59309966	12.28599277	29.17894061	24.10194778	21.80648515	22.34498503	13.18483197	17.50748664
2	55317.77841	50767.72368	120063.0518	103275.212	33281.75865	15055.96032	21229.10035	21596.87655	4336.796802	5228.905975	16551.11491	17191.72661
20	464.3278345	381.1978481	604.2724816	602.5321639	144.2436311	36.19129653	82.70524401	129.4980343	26.29605562	40.02354749	64.21501498	74.65692517
21	622.9506073	381.6971903	994.9913839	580.649155	691.6155746	104.0023574	260.4315186	433.76848	49.25700174	82.38030626	209.4923303	222.2200268
22	279.9156132	279.9312466	257.9017667	317.7532805	24.36237236	13.14315505	32.11578204	24.16852774	13.46871141	15.70430675	14.6498133	18.50791445
23	56.40705877	48.13658967	143.9610391	136.8437477	39.53139666	20.28617411	26.99999375	25.56670703	6.413672102	6.640678282	20.83529003	19.2582353
24	514.1403311	406.5644327	438.0236355	399.1400877	41.46199976	21.90525842	48.78946239	39.14902015	14.11007862	9.781539632	27.50909387	19.50834225
25	19.07712635	14.58079272	40.48193516	11.09138809	36.0379244	2.571486858	11.46315524	22.57060855	2.180648515	4.935639264	7.813233762	12.38029412
26	36.85889227	22.17079441	22.287807	14.68859504	12.3190864	1.047642794	1.799999583	6.924316488	1.154460978	1.88451681	3.906616881	4.126764708
27	122.5882008	95.67396868	149.4192775	115.5602732	100.6671613	38.19134186	35.90525484	64.98204705	11.92943011	15.25561227	35.64787904	39.01668451
28	27.32032909	17.77658291	17.96670156	13.03987519	10.02074939	1.42860381	6.157893311	8.855135509	1.411007862	4.038250307	2.197471996	5.377299468
29	58.05569932	43.14316751	113.4858744	177.1624422	16.91576043	3.428649145	10.61052386	12.11755385	3.206836051	2.063994601	7.162130949	8.003422464
3	5167.89932	2984.268823	3883.99151	3165.392231	2185.810435	484.7728929	868.4524305	1284.660448	211.1380856	325.8419303	533.9856949	682.6669254
30	15.42656513	49.53474788	73.00393926	0.299767246	19.48989789	14.66699912	33.25262388	2.063978953	9.877055037	1.346083436	18.47504233	4.001711232
31	58.8800196	59.42172376	130.5428696	125.9022432	59.11322803	16.85752496	23.77894186	31.95838379	6.92676587	8.884150675	22.70721062	17.38243316
32	15.42656513	49.53474788	73.00393926	0.299767246	19.48989789	14.66699912	33.25262388	2.063978953	9.877055037	1.346083436	18.47504233	4.001711232
33	101.3913937	0.699079103	13.64559612	119.9068983	6.06760972	22.95290122	31.54736112	31.09284423	3.591656377	3.589555828	23.03276203	14.50620322
34	18.37056611	11.68460787	185.1252541	233.9683353	33.55572042	2.285766096	7.768419254	17.24421125	2.565468841	1.705039018	7.162130949	8.378582892
35	4.945921646	3.395527072	12.05360991	12.59022432	1.930603093	0.285720762	1.989473223	3.262418345	0.64136721	0.358955583	0.325551407	1.375588236
36	1.530880509	20.47303088	7.050224663	13.63940968	0.183866961	0	0.757894561	1.198439392	0.513093768	0.897388957	0.569714962	0
37	1.530880509	20.47303088	7.050224663	13.63940968	0.183866961	0	0.757894561	1.198439392	0.513093768	0.897388957	0.569714962	0
38	88.55554947	61.61882952	258.5840465	246.5585596	26.01717501	7.619220321	15.25262805	18.10975082	5.387484565	2.871644663	10.17348146	8.503636368
39	65.59234183	55.02751226	46.62245342	27.57858661	24.36237236	11.14310972	23.39999458	20.97268936	5.900578334	4.486944785	10.09209361	11.75502674
4	4146.91978	3012.831197	4972.682654	2604.377831	3356.951045	526.8690852	1314.568117	2359.327683	306.9583468	644.9534435	909.4278548	1300.931311
40	109.6345965	84.8881768	73.00393926	68.64669927	26.93650982	8.857343624	23.39999458	28.22990568	3.335109493	5.294594847	10.58042072	8.003422464
41	20.84352694	20.57289932	12.05360991	3.447323326	7.998212813	3.523889399	3.884209627	7.390376252	0.769640652	1.705039018	4.150780436	3.251390376
42	4.121601372	9.587370557	6.822798061	12.4403407	15.07709082	2.000045334	5.305261929	8.788555543	0.769640652	1.25634454	0.813878517	4.877085564
43	12.60032419	4.993422165	25.47177943	10.34196998	1.379002209	4.190571177	3.410525526	0.665799662	1.539281304	0.358955583	7.080743097	1.500641712
44	62.53058081	39.54790355	63.45202197	50.5107809	33.00411954	5.047733463	11.08420796	28.29648565	4.489570471	6.012506013	10.25486931	13.88093584
45	1.059840353	0	0.227426602	1.648719851	0	0	0.378947281	2.729778616	0	0	0	1.375588236
46	0	0.099868443	0.682279806	10.4918536	1.838669612	0	0.09473682	0	0	0.179477791	1.383593479	0
47	0	0.099868443	0.682279806	10.4918536	1.838669612	0	0.09473682	0	0	0.179477791	1.383593479	0
48	0	0.099868443	0.682279806	10.4918536	1.838669612	0	0.09473682	0	0	0.179477791	1.383593479	0
49	2.826240941	2.197105753	0.454853204	0.449650869	0.919334806	0.095240254	0	0.199739899	0.128273442	0	0.244163555	0.125053476
5	1491.313136	1000.382197	1372.06469	577.051948	1507.801015	221.1478698	613.2314369	1143.5775	122.8859575	272.2678096	377.558244	443.8147863
50	2.826240941	2.197105753	0.454853204	0.449650869	0.919334806	0.095240254	0	0.199739899	0.128273442	0	0.244163555	0.125053476
51	4251.137415	2792.121938	5402.973785	4275.580226	3522.799044	725.9212161	1029.789235	1757.378209	289.6414321	433.1696496	1022.394193	1116.602487
52	10.95168364	8.189212351	12.73588971	9.44266824	3.125738341	3.333408891	1.705262763	2.796358582	0.769640652	0.807650061	0.895266369	2.50106952
53	0	0	0	0	0	0	0	0.732379629	0	0	0.406939258	0
54	0.117760039	0	0	0	0	0	0	0	0	0	0	0
55	0	0	0	0	0	0	0	0.732379629	0	0	0.406939258	0
56	1.766400588	1.19842132	0	0.299767246	0.459667403	0	0.09473682	0.133159932	0	0	0	0
57	0	0	0.227426602	0	0.183866961	0.095240254	0.378947281	0	0	0	0	0
58	0	0	0.227426602	0	0.367733922	0	0	0	0	0.089738896	0	0
59	0.235520078	0	0.454853204	0	0	0	0	0.066579966	0	0	0	0
6	3590.385835	2196.306805	4219.445748	2436.658057	3738.474989	598.2040355	1137.599737	1820.163117	277.5837286	430.3877438	966.1551874	1116.477434
60	7983.306337	6743.017423	5936.516593	4355.018546	3265.661098	1217.360927	1748.936437	2069.63825	489.2349079	621.6213306	1326.459207	1437.489707
61	26.02496866	15.27987182	50.26127905	16.63708214	51.29888218	5.142973717	10.42105022	30.62678447	3.206836051	6.102244908	10.58042072	18.25780749
62	0.588800196	0	0	0	0.091933481	0	0.09473682	0.332899831	0	0.089738896	0	0
63	0.588800196	0	0	0	0.091933481	0	0.09473682	0.332899831	0	0.089738896	0	0
64	1423.130074	978.7107443	1278.819783	667.5816562	1135.838153	190.3852678	413.52622	841.5707732	87.22594058	206.3097212	331.7368835	364.9060429
65	508.7233693	467.4841831	1221.280853	1369.936313	352.9326321	162.5751136	195.0631127	258.1971091	77.34888555	72.23981105	174.8211054	199.5853477
67	26.02496866	24.26803172	23.19751341	19.0352201	19.39796441	3.809610161	5.021051469	9.520935172	1.154460978	1.794777914	5.615761767	3.876657756
68	3559.885985	3424.888395	5991.326404	4242.905596	2272.779508	1327.45866	979.5787205	1533.070303	247.3111962	326.6495804	849.0380688	829.6047597
69	15.77984525	13.88171362	7.959931072	6.594879406	4.412807069	1.047642794	2.084210044	2.197138886	0	0.807650061	1.302205627	1.87580214
7	2943.058899	2317.147621	5872.382291	2926.028085	3955.529937	945.9262029	1822.357473	2430.834567	420.0955227	611.4808354	1798.427359	1829.4073
70	485.5246416	194.2441222	1229.240784	1088.155102	79.24666029	29.81019951	23.87367868	0.665799662	0	1.974255706	1.302205627	23.25994653
71	229.6320764	347.6420511	22.5152336	577.3517153	231.0288368	8.000181337	62.33682767	167.515195	40.40613424	54.2920319	55.01818774	72.28090912
72	1.295360431	0	0.454853204	1.04918536	0	0	0.18947364	0.53263973	0.384820326	0	0.081387852	0
73	0	0	1.591986214	0	0	0	0	0.332899831	0	0	0	0
74	0	0	1.591986214	0	0	0	0	0.332899831	0	0	0	0
75	3.532801176	4.693816835	6.595371459	6.145228537	1.47093569	0.190480508	2.747367785	1.265019358	0.128273442	0.179477791	0.162775703	0.500213904
76	2.355200784	3.095921742	1.364559612	1.199068983	1.56286917	0.47620127	0.663157741	0.332899831	0	0.089738896	0.813878517	0.125053476
77	2.119680705	1.498026649	2.729119225	2.398137966	0.919334806	0.857162286	1.136841842	0.199739899	0	0	0.081387852	0.375160428
78	29.4400098	21.17210998	25.01692622	16.48719851	5.516008837	1.714324572	5.115788289	2.197138886	0.769640652	1.076866749	3.255514068	1.750748664
79	0	0.59921066	4.548532041	1.199068983	0.919334806	0	0.757894561	0.332899831	0	0	0	0
8	5262.578391	5313.001184	6850.089254	5845.910942	1788.565865	514.5830925	1082.747118	1301.30544	288.743518	396.9151357	657.9393931	801.7178346
80	0	0.59921066	4.548532041	1.199068983	0.919334806	0	0.757894561	0.332899831	0	0	0	0
81	10.59840353	5.792369711	17.51184836	10.64173722	2.94187138	1.238123302	4.831577828	2.996098481	0.384820326	0.717911166	1.953308441	2.876229948
82	136.7194055	39.4480351	199.6805566	81.38680721	289.4985304	15.71464191	59.02103896	135.2239114	13.21216453	24.49871853	46.47246332	71.78069522
83	8.478722822	8.48881768	9.097064082	7.943832012	2.022536573	0.47620127	1.989473223	1.331599325	0.513093768	0.987127853	1.220817775	0
84	8.007682665	6.691185701	20.46839418	35.82218586	4.780540992	1.333363556	4.926314649	5.792457062	1.28273442	1.346083436	2.197471996	1.375588236
85	0	0.099868443	0.682279806	10.4918536	1.838669612	0	0.09473682	0	0	0.179477791	1.383593479	0
86	0.353280118	0.89881599	0.909706408	0.449650869	0.091933481	0.571441524	0.28421046	0.998699494	0	0.179477791	0.162775703	0
87	306.8826621	198.7382022	297.0191423	228.5725249	239.8544509	42.28667278	94.35787289	130.8296337	20.65202417	29.43435779	65.51722061	70.15500003
89	0	0.199736887	0	0	0	0	0	0	0	0	0	0
9	4251.137415	2792.121938	5402.973785	4275.580226	3522.799044	725.9212161	1029.789235	1757.378209	289.6414321	433.1696496	1022.394193	1116.602487
90	0.588800196	0	5.913091653	1.04918536	0.367733922	0.095240254	0	0.332899831	0	0.717911166	0.406939258	1.000427808
91	0	0.199736887	0	0	0	0	0	0	0	0	0	0
92	17.07520568	6.091975041	27.74604545	7.494181143	36.58952528	1.619084318	1.326315482	6.258516826	0.769640652	2.51268908	2.360247699	1.750748664
93	2.237440745	3.395527072	6.140518255	5.2459268	1.103201767	1.238123302	0.28421046	1.198439392	0.256546884	0.089738896	0.325551407	0
