## Supplemental Tables for "Identification of proteins that bind extracellular microRNAs secreted by the parasitic nematode *Trichinella spiralis*": S6table_nativeRIP.csv

miRNA	TsPUF_normToSpikes	Neg_forPUF_normToSpikes
1	1924.939113	790.6923259
10	17.62722323	5.40302722
11	844.6393886	613.0585543
12	827.6106801	192.9300131
13	83.05839467	47.56637662
14	945.460155	375.9668119
15	4428.371643	1249.678255
16	89.35245247	33.70107389
17	599.1325205	251.7465285
18	416.0449434	243.901037
19	532.8325374	141.810961
2	29408.29003	19297.36814
20	371.6969349	130.7088503
21	1111.22942	464.5123128
22	130.1866005	67.94491764
23	23.97920181	12.18765044
24	123.2168003	46.11076655
25	21.70098457	11.74356601
26	44.00048383	12.87844844
27	73.88760492	37.87053325
28	28.1688047	11.02809665
29	18.16781715	5.699083506
3	1792.281226	847.8311891
30	15.44554062	7.697463437
31	54.17523371	26.44769488
32	15.44554062	7.697463437
33	25.34999354	25.83091096
34	385.7909908	153.554527
35	4.344058298	2.689177931
36	3.475246639	0
37	3.475246639	0
38	60.1603807	26.94112203
39	30.44702194	12.87844844
4	3478.81842	1954.711628
40	15.63860987	7.080679507
41	11.93168013	7.672792079
42	1.563860987	4.144788004
43	9.170789741	8.264904651
44	44.81137471	16.72718016
45	0.946039363	0
46	0	0
47	0	0
48	0	0
49	0.019306926	0
5	1258.213046	373.8204038
50	0.019306926	0
51	1519.648127	756.8925666
52	6.274750875	4.958942791
53	1.351484804	0
54	0	0
55	1.351484804	0
56	0.617821625	0.024671357
57	0.250990035	0
6	2349.788015	1422.279069
60	4366.956312	2489.611323
61	77.11186153	31.45598039
62	0.598514699	0
63	0.598514699	0
64	483.5998767	346.8546104
65	971.6210394	477.5387894
67	23.30345941	13.56924644
68	6619.476035	4638.609889
69	4.073761338	3.947417147
7	2702.023569	1668.96797
70	328.0825896	0.394741715
71	12.18267016	107.2957323
72	0	0.1726995
73	0.193069258	0
74	0.193069258	0
75	0.907425511	0
76	0	0
77	0.695049328	0.271384929
78	28.90246788	13.79128866
79	0.540593922	0.468755786
8	2696.945847	705.1073879
80	0.540593922	0.468755786
81	2.123761835	0.024671357
82	448.0365194	248.7119516
83	4.421286002	0.764812072
84	2.780197311	0.049342714
85	0	0
86	0.926732437	1.529624144
87	360.0548587	166.4083041
9	1519.648127	756.8925666
90	0.270296961	0.814154787
92	15.34900599	0.863497501
93	0.656435476	0.370070358
